# SARS-CoV-2 infection induced alterations in ADAR editing patterns differ between patients who developed critical compared to non-critical COVID-19

**DOI:** 10.1101/2025.10.22.684004

**Authors:** Aiswarya Mukundan Nair, Helen Piontkivska

**Affiliations:** Department of Biological Science, Kent State University, Kent, OH, USA; Brain Health Research Institute, Kent State University, Kent, OH, USA

**Keywords:** SARS-CoV-2, Severe acute respiratory syndrome coronavirus 2, RNA editing, ADAR editing, transcriptome, critical COVID-19

## Abstract

COVID-19, caused by the SARS-CoV-2 virus, has a wide spectrum of clinical presentations even among individuals with similar demographics. Disease severity has been linked with viral recognition-triggered expression of Interferons (IFNs) and Interferon stimulated genes (ISGs). Among these ISGs, ADARp150 is a member of adenosine deaminases acting on RNA (ADARs) enzyme family. ADARs are RNA editing enzymes that contribute to transcriptome diversity and modulate immune response during viral infections. While previous studies have identified altered ADAR expression and editing patterns during SARS-CoV-2 infection, it remains unknown whether ADAR expression and activity differ between patients with varying severities of COVID-19, specifically, in individuals who developed critical compared to non-critical COVID-19. We address this question by analyzing a publicly available, deeply sequenced whole blood RNA-seq dataset from individuals with either critical or non-critical COVID-19, matched for age, sex, and presence of comorbidities. Our results show differential expression of thousands of genes, including those involved in neutrophil degranulation, and upregulation of ADAR1 and its isoform ADARp110 in patients with critical COVID-19. We further identify global differences in the total number of edits, driven by ADAR1 and ADAR2 expression levels in critical but not in non-critical patients. ADAR activity also differed within Alu elements and in the proportion of edits with varying functional consequences. We further identified severity specific editing events, including nonsynonymous edits, within distinct biological pathways. Moreover, we identified 140 high confidence editing sites within 126 genes, that are differentially edited between the two patient groups. These genes were enriched in infectious disease, cell cycle, signal transduction, RNA and protein metabolism in addition to inflammatory pathways such as neutrophil degranulation and signaling by interleukins. Enrichment/modulation of neutrophil degranulation pathway at transcriptional and post transcriptional levels suggest the importance, complex regulation, and contribution of this pathway in COVID-19 disease severity. Finally, using a random forest classifier, we identified a set of differentially edited sites that could serve as molecular markers for COVID-19 disease severity. Together, our study demonstrates varying expression and editing patterns of ADARs between critical and non-critical patients, suggesting a potential role of ADAR editing in varying severity of COVID-19 pathogenesis.
