## Supplementary material for "SARS-CoV-2 infection induced alterations in ADAR editing patterns differ between patients who developed critical compared to non-critical COVID-19": SupplFiles_ST1-5_SF1-3: Supp_Table4.xlsx

### Sheet: ST4
Supplemental_Table_4: Features/edited coordinates with AUC>0.75
Gene_Edited_Coordinate	AUC
TRPS1_8_116569639	0.852552
GAPT_5_57793781	0.821834
ATF7IP2_16_10559502	0.810491
UBE2J1_6_90040341	0.807656
RNF24_20_3910035	0.793951
GSDMB_17_38075291	0.780246
FRG1B_20_29629903	0.76276
AL592183.1_GL000219.1_76628	0.761815
AL592183.1_GL000219.1_76636	0.761342
HP1BP3_1_21101903	0.755671
ADAM19_5_156905396	0.754726
