## Supplementary material for "SARS-CoV-2 infection induced alterations in ADAR editing patterns differ between patients who developed critical compared to non-critical COVID-19": SupplFiles_ST1-5_SF1-3: Supp_Table5.xlsx

### Sheet: ST5
Supplemental_Table_5: Metrics of analyzed RNA-seq data from Bioproject PRJNA722046; GSE172114 (Carapito et al.,2022).
sample	Total Reads	Aligned Reads
SRR14240730	194554514	187751756
SRR14240731	219831463	213202344
SRR14240732	183722114	177264825
SRR14240733	153259856	148349690
SRR14240734	305624935	294314856
SRR14240735	337793111	327138228
SRR14240736	221322925	210961493
SRR14240737	258716196	247949859
SRR14240738	257311111	246025944
SRR14240739	210110497	202956752
SRR14240740	221414138	213244953
SRR14240741	210132438	201311727
SRR14240742	90413493	87710333
SRR14240743	175971653	171857918
SRR14240744	256104615	246842650
SRR14240745	187113764	180404227
SRR14240746	244523237	237925378
SRR14240747	164234026	158837893
SRR14240748	216550790	206617519
SRR14240749	219187978	212325619
SRR14240750	195785468	188506024
SRR14240751	183146642	170919073
SRR14240752	158406604	152631208
SRR14240753	217653653	208399360
SRR14240754	143879449	133101364
SRR14240755	186894687	177289641
SRR14240756	130021923	121408814
SRR14240757	188077122	174909354
SRR14240758	127479542	122965069
SRR14240759	99216643	94605185
SRR14240760	239789753	231887595
SRR14240761	176858243	164092552
SRR14240762	350910590	338200802
SRR14240763	149148880	140991146
SRR14240764	196873506	187326978
SRR14240765	293478775	282173620
SRR14240766	209060915	202227540
SRR14240767	191672948	184532477
SRR14240768	146837128	142054357
SRR14240769	285586241	274345377
SRR14240770	195359873	186019744
SRR14240771	147695619	139062517
SRR14240772	211582272	201261727
SRR14240773	195128336	185488913
SRR14240774	63992294	61436231
SRR14240775	290855910	276223475
SRR14240776	221499466	213168367
SRR14240777	189976004	181365390
SRR14240778	205920063	197069189
SRR14240779	286148935	274823597
SRR14240780	253619224	240068785
SRR14240781	174961291	165036218
SRR14240782	180799214	173525987
SRR14240783	184800369	178386109
SRR14240784	208857517	198598433
SRR14240785	192292239	174445973
SRR14240786	233956720	225733555
SRR14240787	276365682	266549882
SRR14240788	137480813	130669838
SRR14240789	221048331	207233289
SRR14240790	180243044	172907791
SRR14240791	238591918	228281833
SRR14240792	173355031	148420182
SRR14240793	373698757	357392920
SRR14240794	158956531	145724164
SRR14240795	259006594	251846350
SRR14240796	206594962	198331507
SRR14240797	329341092	315235164
SRR14240798	209109853	198674282
